# Chronopharmacological targeting of mitochondrial dihydroorotate dehydrogenase prevents diet-induced obesity in male mice

**DOI:** 10.64898/2026.04.18.719366

**Authors:** Florian Atger, Manon Durand, Mikaël Croyal, Albane Chavanne, Enora Le Questel, Yolène Foucher, Charlène Besnard, Ivan Nemazanyy, Soazig Le Lay, Xavier Prieur, Claire Pecqueur, Daniel Mauvoisin, David Jacobi

## Abstract

Daily hepatic mitochondrial rhythms are strengthened by time-restricted feeding in diet-induced obesity in male mice, as shown by metabolomics, including an early enhancement of oscillations within the *de novo* pyrimidine pathway. We tested whether timed inhibition of dihydroorotate dehydrogenase (DHODH, which links pyrimidine synthesis to respiratory-chain flux), can reproduce selected TRF-associated mitochondrial and metabolic effects. Administering the short-half-life inhibitor BAY2402234 at dawn transiently decreased DHODH activity, restored daily mitochondrial oxidative dynamics (ubiquinone/ubiquinol ratio), and amplified rhythms of respiratory exchange ratio and mitochondrial dynamics-related markers upon high-fat diet. Under ZT0 dosing, mice showed reduced weight gain, reduced adiposity and hepatic triglycerides, and improved glucose tolerance without changes in food intake; while ZT12 dosing was ineffective. Hepatic *Dhodh* knockdown did not reproduce the anti-obesity phenotype, and uridine supplementation blunted BAY2402234 benefits, implicating *de novo* pyrimidine flux. Our findings reveal rhythm-aware DHODH inhibition as a chronopharmacological preclinical candidate approach against overnutrition.

---

Obesity affects an estimated 890 million adults worldwide^1^. Modern lifestyle–driven disruption of daily biological rhythms that coordinate metabolic homeostasis is closely linked to obesity^2,3^. Timing of feeding is a critical component of metabolic homeostasis^4–6^, yet high-fat diet (HFD) in mice disrupts feeding rhythms, circadian behavior, and circadian clock-controlled gene expression^7^. Time-restricted feeding (TRF), confining food intake to the active phase, mitigates HFD-induced metabolic dysfunction in mice, improving glucose tolerance^8,9^ and reinforcing rhythmic metabolic programs^9,10^ even when the molecular circadian clock is impaired^11^. These observations suggest that rhythmic downstream effectors, rather than the clockwork alone, could be targeted therapeutically.

Circadian medicine proposes that aligning treatment timing with biological rhythms (chronopharmacotherapy) can enhance efficacy and reduce side effects^12–14^. Although several rodent studies have demonstrated successful chronopharmacological strategies for metabolic disease^15–17^, the application to obesity remains limited, and ongoing clinical efforts emphasize long-acting agents rather than time-specific dosing^18,19^. In particular, whether time-of-day dosing can recapitulate the benefits of feeding-time interventions in obesity remains unknown.

Mitochondria integrate circadian and feeding cues to tune oxidative metabolism over the day–night cycle^20^. Prior work has catalogued daily mitochondrial rhythms across nuclear-encoded genes^21^, protein abundance^22^, redox cofactor cycling (e.g., NAD⁺/NADH)^23–25^, and organelle dynamics^26,27^. Pharmacologically modulating mitochondrial oxidative function can improve metabolic endpoints in diet-induced obesity (DIO)^28–30^. Yet, to our knowledge, no study has tested whether explicitly timing a mitochondrial-targeted intervention can leverage these rhythms to counteract overnutrition. Previous studies link pyrimidine metabolism to mitochondrial dynamics and metabolic homeostasis^31,32^.

Using TRF as a screening strategy, we characterized circadian mitochondrial metabolomic rhythms and identified *de novo* pyrimidine pathways as a candidate therapeutic target in DIO. Beyond supplying nucleotides for replication and RNA/DNA turnover, this pathway is physically and functionally wired into mitochondrial respiration through dihydroorotate dehydrogenase (DHODH), the enzyme that catalyzes the oxidation of dihydroorotate (DHO) to orotate. DHODH is embedded in the inner mitochondrial membrane, where it donates electrons to the ubiquinone (coenzyme Q; CoQ) pool^33,34^. This positioning gives DHODH the potential to influence the CoQ redox state, respiratory control, and the balance between glucose and lipid oxidation, processes that themselves oscillate daily and are reinforced by rhythmic feeding/fasting schedules^31,35–37^. Several features make this coupling attractive for chronopharmacology. First, intermediates flanking DHODH, and the expression of enzymes in the *de novo* pyrimidine pathway, show time-of-day variation and respond to feeding rhythms, indicating that pathway flux is gated by daily physiology^35–37^. Second, because DHODH reduces CoQ, transient changes in its activity could recalibrate the redox poise of the respiratory chain and thereby modulate oxidative capacity without chronic suppression of respiration^33^. Third, nucleotide demand, mitochondrial biogenesis, and macromolecular repair are rhythmic and respond to feeding, creating temporal windows in which brief DHODH engagement might exert outsized effects35–37.

Here, we show that brief inhibition of DHODH during the light-phase realigns diurnal oxidative metabolism and enhances metabolic flexibility in HFD-fed male mice. ZT0 dosing limits weight gain and adiposity and reduces hepatic triglyceride content, whereas identical ZT12 dosing is ineffective. These findings identify time of administration as a key determinant of efficacy and support DHODH as a rhythm-sensitive metabolic target relevant to obesity.
