## Supplementary Data 3 for "Chronopharmacological targeting of mitochondrial dihydroorotate dehydrogenase prevents diet-induced obesity in male mice"

### Sheet: Legend
Sheet		Description
Datasheet1	Short-term TRF	integrative pathway enrichment analysis of rhythmic transcript and metabolites in short-term TRF
Datasheet2	Long-term TRF	integrative pathway enrichment analysis of rhythmic transcript and metabolites in long-term TRF

### Sheet: Short-term TRF
Pathways	Total	Expected	Hits	Raw p	-log10(p)	Holm adjust	FDR	Impact
Glutathione metabolism	56	8.5702	26	2.22e-08	7.6545	1.86e-06	1.86e-06	1.3455
Retinol metabolism	44	6.7338	22	5.26e-08	7.2787	4.37e-06	2.21e-06	0.97674
Citrate cycle (TCA cycle)	42	6.4277	19	3.11e-06	5.5075	0.00025486	8.4e-05	1.9024
Drug metabolism - cytochrome P450	39	5.9686	18	4e-06	5.3979	0.00032401	8.4e-05	0.42105
Arginine biosynthesis	27	4.1321	14	9.1e-06	5.0409	0.00072803	0.00015289	1.3077
Cysteine and methionine metabolism	71	10.866	23	0.00019699	3.7056	0.015562	0.0027578	0.88571
Drug metabolism - other enzymes	69	10.56	22	0.00035063	3.4552	0.027349	0.0042075	0.42647
Glycolysis or Gluconeogenesis	61	9.3354	20	0.00043168	3.3648	0.03324	0.0045327	1.1333
Glyoxylate and dicarboxylate metabolism	56	8.5702	18	0.0010875	2.9636	0.082653	0.01015	1.0727
Glycerolipid metabolism	35	5.3564	13	0.0012142	2.9157	0.091064	0.010199	0.91176
Pyruvate metabolism	45	6.8868	15	0.0018697	2.7282	0.13835	0.01333	1.4773
Ascorbate and aldarate metabolism	17	2.6017	8	0.0019042	2.7203	0.13901	0.01333	0.4375
Nicotinate and nicotinamide metabolism	43	6.5807	14	0.0033804	2.471	0.24001	0.020283	1.5714
Alanine aspartate and glutamate metabolism	61	9.3354	18	0.0032072	2.4939	0.23092	0.020283	0.95
Arginine and proline metabolism	78	11.937	21	0.0050829	2.2939	0.3558	0.028464	0.7013
Aminoacyl-tRNA biosynthesis	74	11.325	20	0.0059155	2.228	0.40817	0.031056	0.31507
Butanoate metabolism	29	4.4382	10	0.0081639	2.0881	0.55514	0.040339	0.82143
Synthesis and degradation of ketone bodies	10	1.5304	5	0.010597	1.9748	0.70997	0.046848	1.4444
Nitrogen metabolism	10	1.5304	5	0.010597	1.9748	0.70997	0.046848	0.77778
Valine leucine and isoleucine biosynthesis	12	1.8365	5	0.025601	1.5917	1	0.10752	0.63636
Linoleic acid metabolism	17	2.6017	6	0.034292	1.4648	1	0.13717	1.375
Glycine serine and threonine metabolism	72	11.019	17	0.03955	1.4029	1	0.15101	1.2254
Pentose and glucuronate interconversions	32	4.8973	9	0.045029	1.3465	1	0.16445	0.41935
Fatty acid degradation	102	15.61	22	0.053355	1.2728	1	0.17927	1.5743
Porphyrin and chlorophyll metabolism	53	8.1111	13	0.051277	1.2901	1	0.17927	0.38462
Pantothenate and CoA biosynthesis	34	5.2034	9	0.063827	1.195	1	0.19857	0.75758
Phenylalanine metabolism	24	3.673	7	0.061683	1.2098	1	0.19857	0.73913
Glycerophospholipid metabolism	86	13.161	18	0.096118	1.0172	1	0.28835	0.63529
Starch and sucrose metabolism	37	5.6625	9	0.1002	0.99915	1	0.28971	0.66667
Histidine metabolism	32	4.8973	8	0.10347	0.9852	1	0.28971	0.58065
Neomycin kanamycin and gentamicin biosynthesis	4	0.61216	2	0.11335	0.94559	1	0.29754	1.3333
Pyrimidine metabolism	99	15.151	20	0.10987	0.95914	1	0.29754	0.90816
Sulfur metabolism	18	2.7547	5	0.12787	0.89323	1	0.32549	1.0588
Riboflavin metabolism	9	1.3774	3	0.14706	0.83251	1	0.36332	0.75
Valine leucine and isoleucine degradation	88	13.468	17	0.17848	0.74842	1	0.42834	0.74713
Phenylalanine tyrosine and tryptophan biosynthesis	11	1.6834	3	0.23016	0.63796	1	0.53705	1.6
Fatty acid elongation	75	11.478	14	0.2486	0.6045	1	0.54954	0.72973
Amino sugar and nucleotide sugar metabolism	81	12.396	15	0.24837	0.60489	1	0.54954	0.675
Pentose phosphate pathway	47	7.1929	9	0.28535	0.54463	1	0.61294	1.087
Glycosaminoglycan biosynthesis - heparan sulfate / heparin	7	1.0713	2	0.29187	0.5348	1	0.61294	0.66667
Terpenoid backbone biosynthesis	36	5.5094	7	0.30754	0.51209	1	0.63009	0.57143
Fructose and mannose metabolism	37	5.6625	7	0.33396	0.47631	1	0.65238	0.75
Lysine degradation	49	7.499	9	0.33058	0.48072	1	0.65238	0.4375
Selenocompound metabolism	35	5.3564	6	0.45157	0.34527	1	0.86209	0.47059
D-Glutamine and D-glutamate metabolism	10	1.5304	2	0.46712	0.33057	1	0.87197	0.44444
Ubiquinone and other terpenoid-quinone biosynthesis	17	2.6017	3	0.49495	0.30544	1	0.90383	0.4375
Tryptophan metabolism	84	12.855	13	0.5304	0.2754	1	0.94794	0.57831
Arachidonic acid metabolism	79	12.09	12	0.56104	0.251	1	0.98182	0.73077
Purine metabolism	169	25.864	25	0.61098	0.21397	1	0.9987	1.1726
Biosynthesis of unsaturated fatty acids	47	7.1929	7	0.59474	0.22567	1	0.9987	0.6087
Propanoate metabolism	48	7.3459	7	0.61824	0.20884	1	0.9987	0.59574
Tyrosine metabolism	88	13.468	13	0.60313	0.21959	1	0.9987	0.55172
Fatty acid biosynthesis	129	19.742	8	0.99967	0.00014519	1	1	1.0938
One carbon pool by folate	31	4.7442	4	0.72134	0.14186	1	1	0.8
Folate biosynthesis	60	9.1824	7	0.83494	0.078347	1	1	0.67797
beta-Alanine metabolism	44	6.7338	6	0.68608	0.16363	1	1	0.65116
Galactose metabolism	51	7.805	6	0.81576	0.08844	1	1	0.52
Steroid biosynthesis	82	12.549	10	0.82886	0.081518	1	1	0.51852
Metabolism of xenobiotics by cytochrome P450	117	17.906	15	0.81375	0.089509	1	1	0.5
Taurine and hypotaurine metabolism	16	2.4486	2	0.72816	0.13778	1	1	0.4
Vitamin B6 metabolism	21	3.2138	2	0.85467	0.068199	1	1	0.4
alpha-Linolenic acid metabolism	22	3.3669	3	0.67721	0.16928	1	1	0.38095
Steroid hormone biosynthesis	175	26.782	21	0.91811	0.037107	1	1	0.37931
Ether lipid metabolism	39	5.9686	5	0.73496	0.13374	1	1	0.36842
Sphingolipid metabolism	58	8.8763	5	0.95605	0.019518	1	1	0.31579
Primary bile acid biosynthesis	90	13.774	6	0.99661	0.0014768	1	1	0.31461
Thiamine metabolism	14	2.1426	2	0.65579	0.18324	1	1	0.30769
Glycosphingolipid biosynthesis - globo and isoglobo series	31	4.7442	2	0.96255	0.016577	1	1	0.26667
Various types of N-glycan biosynthesis	36	5.5094	1	0.99759	0.0010481	1	1	0.22857
Phosphonate and phosphinate metabolism	10	1.5304	1	0.8107	0.091138	1	1	0.22222
Mannose type O-glycan biosynthesis	30	4.5912	3	0.86031	0.065343	1	1	0.2069
N-Glycan biosynthesis	77	11.784	7	0.96311	0.016326	1	1	0.19737
Phosphatidylinositol signaling system	74	11.325	4	0.99802	0.00086182	1	1	0.19178
Glycosphingolipid biosynthesis - ganglio series	47	7.1929	2	0.99637	0.0015791	1	1	0.17391
Glycosylphosphatidylinositol (GPI)-anchor biosynthesis	31	4.7442	2	0.96255	0.016577	1	1	0.16667
Lipoic acid metabolism	15	2.2956	1	0.91788	0.037216	1	1	0.14286
Glycosaminoglycan biosynthesis - chondroitin sulfate / dermatan sulfate	18	2.7547	1	0.95029	0.022145	1	1	0.11765
Inositol phosphate metabolism	69	10.56	6	0.96523	0.015368	1	1	0.11765
Caffeine metabolism	21	3.2138	1	0.96993	0.013261	1	1	0.1
Mucin type O-glycan biosynthesis	22	3.3669	1	0.97457	0.011187	1	1	0.095238
Biotin metabolism	21	3.2138	1	0.96993	0.013261	1	1	0.05

### Sheet: Long-term TRF
Pathways	Total	Expected	Hits	Raw p	=-log10(p)	Holm adjust	FDR	Impact
Glutathione metabolism	56	8.1711	22	3.95e-06	5.4035	0.00033172	0.00033172	1.1636
Drug metabolism - other enzymes	69	10.068	24	1.7e-05	4.7691	0.0014125	0.00071478	0.57353
Arginine biosynthesis	27	3.9396	13	3.16e-05	4.5009	0.0025878	0.00088366	1.2308
Glycerolipid metabolism	35	5.1069	15	4.32e-05	4.3642	0.0035015	0.0009078	0.70588
Cysteine and methionine metabolism	71	10.36	23	9.28e-05	4.0327	0.0074204	0.0015583	0.85714
Alanine aspartate and glutamate metabolism	61	8.9006	20	0.00022313	3.6514	0.017628	0.0031239	1.05
Glycerophospholipid metabolism	86	12.548	25	0.00032351	3.4901	0.025234	0.0038821	0.68235
Citrate cycle (TCA cycle)	42	6.1283	15	0.00049265	3.3075	0.037934	0.0051728	1.7561
Pyruvate metabolism	45	6.566	14	0.0034389	2.4636	0.25448	0.026261	1.2727
Pyrimidine metabolism	99	14.445	25	0.0030344	2.5179	0.23061	0.026261	1.2653
Aminoacyl-tRNA biosynthesis	74	10.797	20	0.003373	2.472	0.25298	0.026261	0.36986
Nicotinate and nicotinamide metabolism	43	6.2742	13	0.0062542	2.2038	0.4503	0.039961	1.3571
Pantothenate and CoA biosynthesis	34	4.961	11	0.0066602	2.1765	0.47287	0.039961	0.93939
Butanoate metabolism	29	4.2314	10	0.0057843	2.2377	0.42226	0.039961	0.75
Purine metabolism	169	24.659	36	0.0092316	2.0347	0.64621	0.051697	1.3214
Glycolysis or Gluconeogenesis	61	8.9006	16	0.011409	1.9428	0.7872	0.0572	1.1167
Glyoxylate and dicarboxylate metabolism	56	8.1711	15	0.011576	1.9364	0.7872	0.0572	0.76364
Arginine and proline metabolism	78	11.381	19	0.013887	1.8574	0.93044	0.064807	0.62338
Drug metabolism - cytochrome P450	39	5.6906	11	0.019795	1.7035	1	0.087513	0.36842
Fructose and mannose metabolism	37	5.3987	10	0.034302	1.4647	1	0.14407	0.88889
Glycine serine and threonine metabolism	72	10.506	16	0.050731	1.2947	1	0.20292	0.85915
Pentose and glucuronate interconversions	32	4.6692	8	0.082991	1.081	1	0.30829	0.6129
Valine leucine and isoleucine biosynthesis	12	1.7509	4	0.084413	1.0736	1	0.30829	1.0909
Retinol metabolism	44	6.4201	10	0.09668	1.0147	1	0.33838	0.74419
Riboflavin metabolism	9	1.3132	3	0.13186	0.87989	1	0.44305	0.875
Nitrogen metabolism	10	1.4591	3	0.16893	0.77228	1	0.50665	0.55556
D-Glutamine and D-glutamate metabolism	10	1.4591	3	0.16893	0.77228	1	0.50665	0.66667
Synthesis and degradation of ketone bodies	10	1.4591	3	0.16893	0.77228	1	0.50665	1
Histidine metabolism	32	4.6692	7	0.17491	0.75718	1	0.50665	0.48387
Ascorbate and aldarate metabolism	17	2.4805	4	0.22813	0.64182	1	0.63876	0.1875
Selenocompound metabolism	35	5.1069	7	0.24115	0.61771	1	0.65344	0.5
Terpenoid backbone biosynthesis	36	5.2528	7	0.26484	0.57702	1	0.6952	0.62857
Amino sugar and nucleotide sugar metabolism	81	11.819	14	0.28668	0.54261	1	0.71434	0.6375
Starch and sucrose metabolism	37	5.3987	7	0.28914	0.5389	1	0.71434	0.66667
Ether lipid metabolism	39	5.6906	7	0.33909	0.46969	1	0.81381	0.36842
Propanoate metabolism	48	7.0038	8	0.40135	0.39648	1	0.93648	0.55319
Phosphonate and phosphinate metabolism	10	1.4591	2	0.44082	0.35573	1	0.98303	0.44444
Linoleic acid metabolism	17	2.4805	3	0.46118	0.33613	1	0.98303	0.375
beta-Alanine metabolism	44	6.4201	7	0.46644	0.3312	1	0.98303	0.7907
Lysine degradation	49	7.1497	7	0.58734	0.23111	1	1	0.35417
alpha-Linolenic acid metabolism	22	3.2101	3	0.64319	0.19166	1	1	0.38095
Folate biosynthesis	60	8.7547	8	0.66657	0.17616	1	1	0.74576
Glycosaminoglycan biosynthesis - heparan sulfate / heparin	7	1.0214	1	0.66897	0.17459	1	1	0.33333
One carbon pool by folate	31	4.5233	4	0.68339	0.16533	1	1	0.93333
Phenylalanine metabolism	24	3.5019	3	0.70269	0.15324	1	1	0.30435
Fatty acid degradation	102	14.883	13	0.74732	0.12649	1	1	1.4158
Sphingolipid metabolism	58	8.4629	7	0.76396	0.11693	1	1	0.35088
Galactose metabolism	51	7.4415	6	0.77635	0.10994	1	1	0.56
Fatty acid elongation	75	10.943	9	0.78799	0.10348	1	1	0.68919
Biotin metabolism	21	3.0642	2	0.83407	0.078797	1	1	0.2
Vitamin B6 metabolism	21	3.0642	2	0.83407	0.078797	1	1	0.9
Mucin type O-glycan biosynthesis	22	3.2101	2	0.85316	0.068971	1	1	0.19048
Thiamine metabolism	14	2.0428	1	0.89081	0.050216	1	1	0.15385
Lipoic acid metabolism	15	2.1887	1	0.90683	0.042472	1	1	0.28571
Taurine and hypotaurine metabolism	16	2.3346	1	0.92051	0.03597	1	1	0.13333
Steroid biosynthesis	82	11.965	8	0.92888	0.032039	1	1	0.74074
Ubiquinone and other terpenoid-quinone biosynthesis	17	2.4805	1	0.93219	0.030495	1	1	0.0625
Glycosphingolipid biosynthesis - globo and isoglobo series	31	4.5233	2	0.9536	0.020632	1	1	0.26667
Arachidonic acid metabolism	79	11.527	7	0.95615	0.019472	1	1	0.30769
Caffeine metabolism	21	3.0642	1	0.96411	0.015874	1	1	0.1
Glycosaminoglycan degradation	44	6.4201	3	0.96618	0.01494	1	1	0.23256
Metabolism of xenobiotics by cytochrome P450	117	17.072	10	0.98424	0.0068983	1	1	0.51724
Mannose type O-glycan biosynthesis	30	4.3774	1	0.99146	0.0037245	1	1	0.068966
N-Glycan biosynthesis	77	11.235	5	0.99216	0.0034163	1	1	0.15789
Glycosylphosphatidylinositol (GPI)-anchor biosynthesis	31	4.5233	1	0.99272	0.0031721	1	1	0.1
Tyrosine metabolism	88	12.84	6	0.99297	0.0030624	1	1	0.41379
Inositol phosphate metabolism	69	10.068	4	0.99411	0.0025669	1	1	0.073529
Primary bile acid biosynthesis	90	13.132	6	0.99435	0.0024602	1	1	0.31461
Glycosphingolipid biosynthesis - ganglio series	47	6.8579	2	0.99486	0.0022383	1	1	0.17391
Various types of N-glycan biosynthesis	36	5.2528	1	0.99673	0.0014216	1	1	0.22857
Phosphatidylinositol signaling system	74	10.797	3	0.99931	0.00030004	1	1	0.16438
Biosynthesis of unsaturated fatty acids	47	6.8579	1	0.99944	0.00024234	1	1	0.021739
Fatty acid biosynthesis	129	18.823	7	0.99979	9.11e-05	1	1	1.3047
Steroid hormone biosynthesis	175	25.535	10	0.99996	1.66e-05	1	1	0.52874
